# Thermodynamic Constraints on Electromicrobial Protein Production

**DOI:** 10.1101/2021.11.22.469619

**Authors:** Lucas Wise, Sabrina Marecos, Katie Randolph, Eric Nshimyumukiza, Mohamed Hassan, Jacob Strouse, Farshid Salimijazi, Buz Barstow

## Abstract

Global consumption of protein is projected to double by the middle of the 21^st^ century^1^. However, protein production is one of the most energy intensive and environmentally damaging parts of the food supply system today. Electromicrobial production technologies that combine renewable electricity and CO_2_-fixing microbial metabolism could dramatically increase the energy efficiency of commodity chemical production^2–5^. Here we present a molecular-scale model that sets an upper limit on the performance of any organism performing electromicrobial protein production. We show that engineered microbes that fix CO_2_ and N_2_ using reducing equivalents produced by H_2_-oxidation or extracellular electron uptake could produce amino acids with energy inputs as low as 64 MJ kg^-1^. This work provides a roadmap for development of engineered microbes that could significantly expand access to proteins produced with a low environmental footprint.
