## Supplementary Dataset 2 for "Thermodynamic Constraints on Electromicrobial Protein Production"

### Sheet: Overall Stoichiometry
Scenario	ATP	NADH	Fdred	Sulfate	N2	CO2	HCO3-	HCO2-	CO	Target Molecule	Target
ALA_3HP4HB	14	5.99999	4	0	0.499999	-0.999999	3.99999	0	0	L-Alanine	1
ALA_3HP	14	6.99999	4	0	0.499999	-0.999999	3.99999	0	0	L-Alanine	1
ALA_4HB	12.0039	2.00016	12.0027	0	0.500221	1.00007	2.00014	0	0	L-Alanine	1
ALA_CBB	15.9922	5.99705	3.99852	0	0.499815	1.99871	0.999724	0	0	L-Alanine	1
ALA_FORM	13.0014	3.00039	4.00016	0	0.50002	-1.0001	1.00013	3.00067	0	L-Alanine	1
ALA_WL	9.99791	4.99826	5.99888	0	0.499912	1.99909	0.999757	0	0	L-Alanine	1
ALA_rTCA	10.9975	4.99826	5.99888	0	0.499912	1.99909	0.999757	0	0	L-Alanine	1
ARG_3HP4HB	46.9757	10.9875	15.996	0	1.9995	-1.99716	7.99019	0	0	L-Arginine	1
ARG_3HP	46.9757	12.9846	15.996	0	1.9995	-1.99716	7.99019	0	0	L-Arginine	1
ARG_4HB	43.0011	4.00037	30.0021	0	2.00002	2.00029	4.00031	0	0	L-Arginine	1
ARG_CBB	51.043	11.0136	16.0088	0	2.00111	4.00581	2.00234	0	0	L-Arginine	1
ARG_FORM	44.9996	4.99968	16.0002	0	2.00002	-1.99971	2.00005	5.99921	0	L-Arginine	1
ARG_WL	39.0786	10.0662	18.0381	0	2.00334	4.03185	2.00592	0	0	L-Arginine	1
ARG_rTCA	41.0944	10.0662	18.0381	0	2.00334	4.03185	2.00592	0	0	L-Arginine	1
ASN_3HP4HB	22.998	5.99874	7.9998	0	0.999975	0.000336218	3.99897	0	0	L-Asparagine	1
ASN_3HP	22.998	6.99843	7.9998	0	0.999975	0.000336218	3.99897	0	0	L-Asparagine	1
ASN_4HB	21	2	16	0	1	2	2	0	0	L-Asparagine	1
ASN_CBB	24.9996	6.00187	7.99777	0	0.999722	3.00132	1.00021	0	0	L-Asparagine	1
ASN_FORM	22	2.99997	8.00008	0	1.00001	2.99989e-05	0.999985	2.99989	0	L-Asparagine	1
ASN_WL	18.9997	5.0005	9.99998	0	0.999969	3.0004	1.00008	0	0	L-Asparagine	1
ASN_rTCA	19.9999	5.0005	9.99998	0	0.999969	3.0004	1.00008	0	0	L-Asparagine	1
ASP_3HP4HB	14.0001	6.00006	4	0	0.5	-6.9334e-06	4.00005	0	0	L-Aspartate	1
ASP_3HP	14.0001	7.00007	4	0	0.5	-6.9334e-06	4.00005	0	0	L-Aspartate	1
ASP_4HB	12.0013	1.99997	12.0005	0	0.500092	1.99986	1.99988	0	0	L-Aspartate	1
ASP_CBB	16	6	4	0	0.5	3	1	0	0	L-Aspartate	1
ASP_FORM	12.9994	2.99984	3.99996	0	0.499995	6.94777e-05	0.999939	2.99968	0	L-Aspartate	1
ASP_WL	10.007	5.00664	6.00349	0	0.500279	3.00338	1.00079	0	0	L-Aspartate	1
ASP_rTCA	11.0087	5.00664	6.00349	0	0.500279	3.00338	1.00079	0	0	L-Aspartate	1
CYS_3HP4HB	14.0007	9.00023	4.00016	0.999982	0.500021	-2.49934e-05	3.00022	0	0	L-Cysteine	1
CYS_3HP	14.0007	10.0003	4.00016	0.999982	0.500021	-2.49934e-05	3.00022	0	0	L-Cysteine	1
CYS_4HB	12.0002	5.00021	11.9999	1.00016	0.50002	1.99997	0.999959	0	0	L-Cysteine	1
CYS_CBB	16.0001	9.00016	4	0.999986	0.5	3.00006	0	0	0	L-Cysteine	1
CYS_FORM	12.9998	6.0004	3.99988	1.00008	0.499985	-7.55033e-05	0	3.00015	0	L-Cysteine	1
CYS_WL	10.0003	8.00071	6.00022	1.00008	0.500018	3.00028	0	0	0	L-Cysteine	1
CYS_rTCA	11.0004	8.00071	6.00022	1.00008	0.500018	3.00028	0	0	0	L-Cysteine	1
GLN_3HP4HB	28	9	8	0	1	-2	7	0	0	L-Glutamine	1
GLN_3HP	28	11	8	0	1	-2	7	0	0	L-Glutamine	1
GLN_4HB	24	2	22	0	1	2	3	0	0	L-Glutamine	1
GLN_CBB	32	9	8	0	1	4	1	0	0	L-Glutamine	1
GLN_FORM	26.0066	3.00158	8.00053	0	1.00007	-2.0011	1.00046	6.00375	0	L-Glutamine	1
GLN_WL	20	8	10	0	1	4	1	0	0	L-Glutamine	1
GLN_rTCA	22	8	10	0	1	4	1	0	0	L-Glutamine	1
GLU_3HP4HB	19	9	4	0	0.5	-2	7	0	0	L-Glutamate	1
GLU_3HP	19	11	4	0	0.5	-2	7	0	0	L-Glutamate	1
GLU_4HB	15	2	18	0	0.5	2	3	0	0	L-Glutamate	1
GLU_CBB	23.0017	9	4.00085	0	0.500107	3.99999	1.00001	0	0	L-Glutamate	1
GLU_FORM	17	3	4	0	0.5	-2	1	6	0	L-Glutamate	1
GLU_WL	11.0016	7.99994	6.00078	0	0.500101	3.99995	1.00001	0	0	L-Glutamate	1
GLU_rTCA	13.0016	7.99994	6.00078	0	0.500101	3.99995	1.00001	0	0	L-Glutamate	1
GLY_3HP4HB	12.9995	3.00023	3.99984	0	0.49998	-0.999763	2.99992	0	0	Glycine	1
GLY_3HP	12.9995	4.0002	3.99984	0	0.49998	-0.999763	2.99992	0	0	Glycine	1
GLY_4HB	11	-1.00001	12	0	0.499998	0.999984	0.999999	0	0	Glycine	1
GLY_CBB	14.9967	2.99875	3.99923	0	0.499904	1.99928	0	0	0	Glycine	1
GLY_FORM	11.9958	-0.00165866	3.9989	0	0.499862	-1.00044	0	2.99855	0	Glycine	1
GLY_WL	8.99981	1.99996	5.9998	0	0.499986	1.99995	0	0	0	Glycine	1
GLY_rTCA	9.99984	1.99996	5.9998	0	0.499986	1.99995	0	0	0	Glycine	1
ILE_3HP4HB	23.0005	15.0003	4.00006	0	0.500008	-3.0001	9.00021	0	0	L-Isoleucine	1
ILE_3HP	23.0005	18.0003	4.00006	0	0.500008	-3.0001	9.00021	0	0	L-Isoleucine	1
ILE_4HB	17	3.99965	25.9972	0	0.500058	3.00058	2.99971	0	0	L-Isoleucine	1
ILE_CBB	29.0022	15.0013	4.00006	0	0.500008	6.00069	-4.3364e-05	0	0	L-Isoleucine	1
ILE_FORM	19.9961	5.99678	4.00136	0	0.500171	-2.99935	0.000491435	8.99495	0	L-Isoleucine	1
ILE_WL	10.9972	13.0015	7.99895	0	0.499823	6.00116	-0.00030913	0	0	L-Isoleucine	1
ILE_rTCA	13.9976	13.0015	7.99895	0	0.499823	6.00116	-0.00030913	0	0	L-Isoleucine	1
LEU_3HP4HB	23.0023	15.0024	3.9997	0	0.499963	-3.00058	9.00179	0	0	L-Leucine	1
LEU_3HP	23.0023	18.0029	3.9997	0	0.499963	-3.00058	9.00179	0	0	L-Leucine	1
LEU_4HB	16.9923	3.99949	25.9904	0	0.499848	2.99925	2.99776	0	0	L-Leucine	1
LEU_CBB	29.0057	15.0041	3.99991	0	0.499989	6.00193	2.12688e-05	0	0	L-Leucine	1
LEU_FORM	20.0056	6.00186	4.00056	0	0.50007	-3.00094	0.000157945	9.00333	0	L-Leucine	1
LEU_WL	11.0008	13.0072	8.00262	0	0.499955	6.0042	-0.000141437	0	0	L-Leucine	1
LEU_rTCA	14.0025	13.0072	8.00262	0	0.499955	6.0042	-0.000141437	0	0	L-Leucine	1
LYS_3HP4HB	33.0311	14.0156	8.00551	0	1.00069	-4.00486	10.0124	0	0	L-Lysine	1
LYS_3HP	33.0311	17.0193	8.00551	0	1.00069	-4.00486	10.0124	0	0	L-Lysine	1
LYS_4HB	27.0026	4.00045	28.0039	0	1.00005	2.00046	4.0007	0	0	L-Lysine	1
LYS_CBB	38.997	13.9985	7.99981	0	0.999976	4.99936	0.999867	0	0	L-Lysine	1
LYS_FORM	29.9833	4.99569	7.99931	0	0.999913	-3.99687	0.998591	8.9895	0	L-Lysine	1
LYS_WL	21	13	10	0	1	5	1	0	0	L-Lysine	1
LYS_rTCA	24	13	10	0	1	5	1	0	0	L-Lysine	1
MET_3HP4HB	19.999	14.9996	5.99981	1	0.499971	-0.999962	6.99967	0	-0.999982	L-Methionine	1
MET_3HP	19.999	16.9995	5.99981	1	0.499971	-0.999962	6.99967	0	-0.999982	L-Methionine	1
MET_4HB	16	8	20	1	0.5	3	3	0	-1	L-Methionine	1
MET_CBB	23.9971	14.9975	5.99807	0.999345	0.499827	4.99993	0.999705	0	-1.00012	L-Methionine	1
MET_FORM	18.0001	9.00007	5.99994	1.00002	0.499994	-1.00002	1.00001	6.00016	-1.00001	L-Methionine	1
MET_WL	12.0006	13.9983	7.99994	0.99972	0.500058	4.9993	0.999863	0	-1	L-Methionine	1
MET_rTCA	14.0003	13.9983	7.99994	0.99972	0.500058	4.9993	0.999863	0	-1	L-Methionine	1
PHE_3HP4HB	30.999	19.999	4.00019	0	0.500024	-0.000102352	8.99967	0	0	L-Phenylalanine	1
PHE_3HP	30.999	22.9989	4.00019	0	0.500024	-0.000102352	8.99967	0	0	L-Phenylalanine	1
PHE_4HB	25.0049	7.00181	30.0075	0	0.499983	6.00206	3.00086	0	0	L-Phenylalanine	1
PHE_CBB	36.9774	19.9853	3.99993	0	0.499992	8.99244	0	0	0	L-Phenylalanine	1
PHE_FORM	27.9978	10.9988	3.99993	0	0.499992	-0.000202212	0	8.99923	0	L-Phenylalanine	1
PHE_WL	18.9975	15.9975	11.9981	0	0.50002	8.9981	0	0	0	L-Phenylalanine	1
PHE_rTCA	21.9971	15.9975	11.9981	0	0.50002	8.9981	0	0	0	L-Phenylalanine	1
PRO_3HP4HB	19.0005	11.0002	4.00013	0	0.500016	-2.00002	7.00013	0	0	L-Proline	1
PRO_3HP	19.0005	13.0002	4.00013	0	0.500016	-2.00002	7.00013	0	0	L-Proline	1
PRO_4HB	15	4	18	0	0.5	2	3	0	0	L-Proline	1
PRO_CBB	22.9727	10.9869	3.99737	0	0.499671	3.99388	0.998718	0	0	L-Proline	1
PRO_FORM	17	5	4	0	0.5	-2	1	6	0	L-Proline	1
PRO_WL	10.9961	9.99612	5.99768	0	0.499842	3.99794	0.999575	0	0	L-Proline	1
PRO_rTCA	12.9951	9.99612	5.99768	0	0.499842	3.99794	0.999575	0	0	L-Proline	1
SER_3HP4HB	13	5	4	0	0.5	-4.98093e-08	3	0	0	L-Serine	1
SER_3HP	13	6	4	0	0.5	-4.98093e-08	3	0	0	L-Serine	1
SER_4HB	10.9989	0.999551	11.9968	0	0.500015	1.99923	0.999551	0	0	L-Serine	1
SER_CBB	15	5	4	0	0.5	3	0	0	0	L-Serine	1
SER_FORM	12	2	4	0	0.5	4.57677e-08	0	3	0	L-Serine	1
SER_WL	9.00098	4.00055	6.00045	0	0.500053	3.00029	0	0	0	L-Serine	1
SER_rTCA	10.0011	4.00055	6.00045	0	0.500053	3.00029	0	0	0	L-Serine	1
THR_3HP4HB	18	7.99982	4.00008	0	0.50001	-1.99997	5.9999	0	0	L-Threonine	1
THR_3HP	18	9.99979	4.00008	0	0.50001	-1.99997	5.9999	0	0	L-Threonine	1
THR_4HB	14.0048	1.00015	18.0053	0	0.500228	2.00099	2.00039	0	0	L-Threonine	1
THR_CBB	22.0006	8.00034	3.99993	0	0.499991	4.00018	0	0	0	L-Threonine	1
THR_FORM	15.9996	2.00018	3.99973	0	0.499967	-2.00002	0	6.00008	0	L-Threonine	1
THR_WL	9.99995	6.99994	5.99998	0	0.499998	3.99997	0	0	0	L-Threonine	1
THR_rTCA	11.9999	6.99994	5.99998	0	0.499998	3.99997	0	0	0	L-Threonine	1
TRP_3HP4HB	46.0055	23.0027	8.00086	0	1.00011	-1.00018	12.0015	0	0	L-Tryptophan	1
TRP_3HP	46.0055	27.0031	8.00086	0	1.00011	-1.00018	12.0015	0	0	L-Tryptophan	1
TRP_4HB	38.0251	6.0087	42.035	0	1.00007	7.00951	4.0039	0	0	L-Tryptophan	1
TRP_CBB	54.0011	23.0024	7.99914	0	0.999892	11.0014	0	0	0	L-Tryptophan	1
TRP_FORM	42.0144	11.0051	8.00186	0	1.00023	-0.999731	0	12.0048	0	L-Tryptophan	1
TRP_WL	29.9936	17.9934	17.9961	0	0.999955	10.9958	0	0	0	L-Tryptophan	1
TRP_rTCA	33.9923	17.9934	17.9961	0	0.999955	10.9958	0	0	0	L-Tryptophan	1
TYR_3HP4HB	31.0012	19.0002	4.00048	0	0.50006	-0.000120418	9.00027	0	0	L-Tyrosine	1
TYR_3HP	31.0012	22.0002	4.00048	0	0.50006	-0.000120418	9.00027	0	0	L-Tyrosine	1
TYR_4HB	25.0097	6.00347	30.0147	0	0.500045	6.00372	3.00221	0	0	L-Tyrosine	1
TYR_CBB	36.9977	18.9985	4.00004	0	0.500005	8.99918	-5.56233e-05	0	0	L-Tyrosine	1
TYR_FORM	27.9953	9.99792	3.99931	0	0.499914	-0.000439787	0.000165292	8.99892	0	L-Tyrosine	1
TYR_WL	18.9979	14.9984	11.9987	0	0.499929	8.99904	-0.000127964	0	0	L-Tyrosine	1
TYR_rTCA	21.9975	14.9984	11.9987	0	0.499929	8.99904	-0.000127964	0	0	L-Tyrosine	1
VAL_3HP4HB	18.009	12.0068	4.00057	0	0.500071	-1.00106	6.00483	0	0	L-Valine	1
VAL_3HP	18.009	14.0083	4.00057	0	0.500071	-1.00106	6.00483	0	0	L-Valine	1
VAL_4HB	13.9995	3.99959	19.9973	0	0.500028	2.9994	1.9997	0	0	L-Valine	1
VAL_CBB	22.0002	12.0007	3.99976	0	0.49997	5.00039	-9.41909e-05	0	0	L-Valine	1
VAL_FORM	16.0017	5.99943	4.00105	0	0.500131	-1.00023	0.000221256	5.99964	0	L-Valine	1
VAL_WL	10.0004	10.0055	8.00255	0	0.499958	5.00342	-0.00016641	0	0	L-Valine	1
VAL_rTCA	12.0017	10.0055	8.00255	0	0.499958	5.00342	-0.00016641	0	0	L-Valine	1
GLUC_CBB	18	12	0	0	0	6	0	0	0	Glucose	1
BUT_CBB	14	12	0	0	0	4	0	0	0	Butanol	1
